# MimicNeoAI: An integrated pipeline for identifying microbial epitopes and mimicry of tumor neoepitopes

**DOI:** 10.1101/2025.06.13.658292

**Authors:** Tao Chen, Wei Wang, Xiao Zuo, Yuxin Zhang, Mingwei Li, Zhilei Li, Yin He, Yanfei Zhou, Fang Ye, Bin Zhang, Qionghui Jiang, Huimin Liu, Lu Zhang, Jinman Fang, Yuanwei Zhang

**Author notes:** Corresponding author. (ZL); (FJM); (ZYW).

## Abstract

Tumor-associated microbial antigens represent promising immunotherapy targets, yet systematic identification methods remain underdeveloped. We developed MimicNeoAI, a computational pipeline integrating BiLSTM networks to identify microbial epitopes, mutation-derived neoepitopes, and their microbial mimics from sequencing data. Training on validated epitope datasets yielded 0.90 AUC with 91% accuracy on experimental validation sets. Application to colorectal cancer revealed that microbial epitopes, despite originating from a nine-fold smaller peptide pool, generated twice the immunogenic candidates (153 vs 75) compared to mutation-derived neoepitopes. These microbial epitopes exhibited exclusive tumor-specificity with no overlap in normal tissues. Single-cell TCR sequencing confirmed clonal expansion against 75% of predicted highly immunogenic epitopes, with molecular dynamics simulations demonstrating positive correlation between predicted immunogenicity and HLA-epitope-TCR binding stability. Collectively, our pipeline systematically unveils abundant, tumor-specific, and highly immunogenic microbial epitopes, providing a computational framework for developing broadly applicable cancer immunotherapies that leverage the tumor microbiome as an untapped source of therapeutic targets.
