## Supplemental Data 1 for "MimicNeoAI: An integrated pipeline for identifying microbial epitopes and mimicry of tumor neoepitopes"

### Sheet: Supplementary Table 7
Supplementary Table 7 | Simulated ΔG for T cell recognition of microbial TCR-epitope-HLA complexes.
Tier		High		Weak
Epitope		FLLCLVCVL	KLADAFTPL	MSYAAIPGV	SAFIVLFAV	YTNPEIAGV
HLA		HLA-A*02:01
TCR	Clonotype Id	Clonotype2
	CDR3β	CSAQGGREALAPFF
	Cells	63
Energy Component	ΔVDWAALS (kcal/mol)	-57.07	-62.07	-52.91	-42.71	-84.66
	ΔEEL (kcal/mol)	-166.03	-98.16	-77.37	-52.6	-158.28
	ΔEGB (kcal/mol)	215.77	155.97	131.55	115.39	242.24
	ΔESURF (kcal/mol)	-8.3	-9.01	-7.3	-5.61	-11.58
	ΔGGAS (kcal/mol)	-223.11	-160.22	-130.28	-95.31	-242.94
	ΔGSOLV (kcal/mol)	207.47	146.95	124.25	109.78	230.66
	ΔTOTAL (kcal/mol)	-15.64	-13.27	-6.02	14.47	-12.28
TCR Affinity (0–1)		0.832	0.923	0.889	0.869	0.883
Immunogenicity Score (0–1)		0.829507	0.943353	0.921732	0.814009	0.947306
HLA Binding Affinity	Best IC50 Score (nM)	6.56795	4.81	44.75	85.1354	57.01
	Best Percentile (%)	0.1	0.02	0.4	1.4	0.1
	Median IC50 Score (nM)	7.553	13.722	175.967	86.982	167.66
	Median Percentile (%)	0.2	0.175	1.635	1.5	1.455
Microbe	Tax ID	272559
	Name	Bacteroides fragilis NCTC 9343
	Microbe Abundance (%)	8.18301
